# Complete Workflow for High Throughput Human Single Skeletal Muscle Fiber Proteomics

**DOI:** 10.1101/2023.02.23.529600

**Authors:** Amanda Momenzadeh, Yuming Jiang, Simion Kreimer, Laura E. Teigen, Carlos S. Zepeda, Ali Haghani, Mitra Mastali, Yang Song, Alexandre Hutton, Sarah J Parker, Jennifer E. Van Eyk, Christopher W. Sundberg, Jesse G. Meyer

## Abstract

Skeletal muscle is a major regulatory tissue of whole-body metabolism and is composed of a diverse mixture of cell (fiber) types. Aging and several diseases differentially affect the various fiber types, and therefore, investigating the changes in the proteome in a fiber-type specific manner is essential. Recent breakthroughs in isolated single muscle fiber proteomics have started to reveal heterogeneity among fibers. However, existing procedures are slow and laborious requiring two hours of mass spectrometry time per single muscle fiber; 50 fibers would take approximately four days to analyze. Thus, to capture the high variability in fibers both within and between individuals requires advancements in high throughput single muscle fiber proteomics. Here we use a single cell proteomics method to enable quantification of single muscle fiber proteomes in 15 minutes total instrument time. As proof of concept, we present data from 53 isolated skeletal muscle fibers obtained from two healthy individuals analyzed in 13.25 hours. Adapting single cell data analysis techniques to integrate the data, we can reliably separate type 1 and 2A fibers. Sixty-five proteins were statistically different between clusters indicating alteration of proteins involved in fatty acid oxidation, muscle structure and regulation. Our results indicate that this method is significantly faster than prior single fiber methods in both data collection and sample preparation while maintaining sufficient proteome depth. We anticipate this assay will enable future studies of single muscle fibers across hundreds of individuals, which has not been possible previously due to limitations in throughput.
