## Supplementary Table 4 for "Complete Workflow for High Throughput Human Single Skeletal Muscle Fiber Proteomics"

index	mean0	mean1	log_fc	neg_log_pval
TPM3	0.006502597	0.054044741	-3.055066367	7.183525438
TNNC1	0.004104819	0.061091471	-3.895580413	7.183525438
MYL3	0.002444459	0.093494692	-5.257297346	7.183525438
MLRV	0.010061764	0.121217777	-3.590646113	7.183525438
MYH7	0.00222866	0.072602578	-5.025772278	7.183525438
AT2A2	0.000418533	0.011220491	-4.744651349	7.183525438
TNNI1	0.000688687	0.043607347	-5.984579877	7.183525438
TNNT1	0.000381367	0.018882862	-5.629752406	7.183525438
MYH6	7.78E-06	0.000512066	-6.040051802	7.183525438
MYPC2	0.001917391	0.000111768	4.100563232	6.976765689
MYOZ2	0.00015472	0.002862688	-4.209637992	6.976765689
MYL11	0.08829828	0.012291659	2.844705697	6.72561781
NB5R1	0.000944366	0.003182372	-1.752684225	6.712707108
MYH2	0.064003012	0.009632514	2.732155496	6.67992346
TNNT3	0.022787367	0.002983038	2.933379782	6.67992346
TPM1	0.046202113	0.009818009	2.234456393	6.473037789
MYL6B	0.000198061	0.017034023	-6.426331219	5.994686258
MYL5	6.47E-05	0.001054555	-4.025705941	5.771232707
TNNI2	0.006121486	0.001005246	2.606333993	5.598646568
AT2A1	0.012509389	0.002118773	2.561710244	5.577244876
SCPDL	8.70E-05	0.000201394	-1.211390046	5.253954895
MYH1	0.009048998	0.001095805	3.045766689	5.147243616
EST2	4.56E-06	4.37E-05	-3.261817168	4.868724493
LRC39	2.15E-05	0.00018342	-3.095403932	4.657143577
MYL1	0.090905675	0.04956442	0.875065495	4.546713974
MYH4	0.00042181	6.56E-05	2.685821524	4.528248441
COQ7	8.25E-05	0.000212335	-1.363653854	4.14941607
TNNC2	0.016676703	0.003534559	2.238231972	3.899710054
ECHB	0.002781605	0.004727694	-0.76521937	3.877566328
CASQ2	0.000592106	0.001652412	-1.480646698	3.817930551
ACTN3	0.002143634	0.000558311	1.940917437	3.735441084
STBD1	0.000173993	0.00067909	-1.964570924	3.735441084
OCAD1	0.000131657	0.000228619	-0.796162634	3.67580608
RL23A	0.000125724	0.000264264	-1.071717884	3.616315617
PHB1	0.002281555	0.000928406	1.297189464	3.605115211
TECR	0.00012126	4.55E-05	1.41272903	3.605115211
DHB8	2.01E-05	7.56E-05	-1.912581838	3.502757624
HXK1	0.000154823	8.13E-05	0.929903681	3.415392211
RAB15	4.55E-05	0.000131469	-1.530217554	3.415392211
ECHA	0.001113556	0.001827044	-0.714337134	3.402504215
MYH14	3.88E-06	1.07E-05	-1.460319581	3.294136138
CFA54	2.76E-05	3.48E-06	2.987004914	3.294136138
ABLM1	8.15E-08	1.42E-05	-7.446587735	3.249554608
MPC2	0.000404742	0.000751272	-0.892334585	3.168176267
LDAF1	2.47E-05	9.54E-05	-1.952911926	3.095061217
MYOM3	0.000594021	0.00110929	-0.90105027	3.086317604
FYCO1	7.14E-08	3.48E-07	-2.286652053	3.036513843
CX7A2	0.00039125	0.000664628	-0.764456271	3.004852514
RAB18	3.36E-05	7.18E-05	-1.097493239	2.917956613
XIRP1	7.11E-05	0.00015657	-1.139845345	2.899805187
TRDN	8.34E-05	5.47E-05	0.60739432	2.899805187
AKAP1	5.54E-06	1.76E-05	-1.666948524	2.851645654
SGCB	0.000117638	0.000176134	-0.582322004	2.755321261
ATP5I	0.006260441	0.010695692	-0.772693542	2.699904949
CAH3	0.000140961	0.000525312	-1.89788054	2.676441386
SMYD1	0.000576203	0.001112679	-0.949388687	2.652702499
SNTB2	1.17E-05	3.03E-05	-1.366184826	2.636645535
RSSA	0.000333219	0.000584763	-0.811380375	2.636645535
LDHB	1.45E-05	2.22E-05	-0.613852207	2.594187113
HSPB8	0.00011811	3.67E-05	1.684684232	2.570251462
LMNA	0.000439513	0.000719788	-0.711667246	2.52492505
DHB4	1.94E-06	5.51E-06	-1.510412859	2.52492505
MCU	0.000143242	0.000276802	-0.950398711	2.52492505
LMO7	3.26E-06	6.89E-06	-1.081032555	2.52492505
TMEDA	2.90E-05	6.44E-05	-1.151168706	2.477678569
RL22	0.000388554	0.000594296	-0.613068185	2.477438041
THIM	0.000281978	0.000577343	-1.03384468	2.453744207
QOR	5.84E-06	2.05E-05	-1.810774965	2.429136923
EHD2	0.00013246	0.000328457	-1.31015086	2.406470376
DECR	0.00027577	0.000645864	-1.227766228	2.389056102
ETFB	0.000312848	0.000764311	-1.288697457	2.389056102
COX41	0.003063606	0.004875764	-0.67039749	2.335883951
HS90A	9.29E-05	4.38E-05	1.083379909	2.329942161
THTR	9.95E-06	3.38E-05	-1.762049128	2.329942161
COX5A	0.000814788	0.001159695	-0.509248214	2.329942161
ECH1	0.000375156	0.000741871	-0.983679312	2.329942161
MCAT	6.72E-05	0.000151456	-1.171915365	2.291847976
NIPS2	0.000358458	0.00068391	-0.932000506	2.282777629
ATPA	0.005918805	0.008286651	-0.485483297	2.259287339
PDLI1	4.88E-05	0.000163993	-1.748656494	2.236690591
SODM	0.000249061	0.000653317	-1.391280356	2.236690591
REEP5	0.000236548	0.000376762	-0.671517888	2.223092458
NDUS1	0.001128028	0.001846863	-0.711274247	2.223092458
THIL	0.00100551	0.002173385	-1.112016336	2.171180252
MYOM1	0.001706149	0.002636595	-0.627932711	2.153042237
MYOZ3	0.00057202	0.002200309	-1.94356797	2.153042237
ACDSB	4.98E-06	2.33E-05	-2.225509087	2.113329777
MYOTI	0.004425423	0.007292957	-0.720688472	2.106710814
ACADS	0.000105231	0.000242155	-1.202379613	2.08407006
HACD1	7.99E-05	5.22E-05	0.613336692	2.060686185
RS20	0.000226333	0.001068232	-2.238706418	2.042538294
NDUB5	0.000319665	0.000494092	-0.628218415	2.042538294
CPT1B	0.000293154	0.000477573	-0.704059983	2.019672797
RL29	0.000124571	0.00027785	-1.15733626	2.008759531
THIK	6.29E-06	1.27E-05	-1.011197599	1.960528918
HSDL2	5.64E-05	0.000113671	-1.010268236	1.960528918
KCRM	0.004482806	0.005814306	-0.37520494	1.960528918
GLYG	6.49E-05	0.000126315	-0.96001843	1.960528918
NDUA9	0.000648512	0.000944184	-0.541933168	1.937907082
TMED9	1.88E-05	3.23E-05	-0.785502358	1.915467559
LDHA	7.71E-05	2.57E-05	1.583954783	1.893301578
RL6	0.000193885	0.000298213	-0.62113966	1.870572322
HINT2	2.01E-05	5.33E-05	-1.403202258	1.85250304
PDLI7	0.000535218	0.000303951	0.816287728	1.85250304
AT1A1	7.80E-06	2.26E-05	-1.534617707	1.846643082
NCEH1	1.82E-05	3.69E-05	-1.019651578	1.836214609
ETFA	0.000154896	0.000340205	-1.135106891	1.790265894
ECI1	8.94E-05	0.000216588	-1.276481038	1.790265894
ACADM	0.000667038	0.001139278	-0.772279476	1.77610151
HSPB6	0.000355339	0.000535036	-0.590440452	1.77610151
ECI2	3.64E-05	9.20E-05	-1.339835333	1.77610151
RL10	0.000284844	0.000453218	-0.670033499	1.75415303
RT34	2.10E-05	4.62E-05	-1.141090715	1.742616671
RS25	0.000208353	0.000305008	-0.549820243	1.736127885
LPPRC	2.84E-05	5.78E-05	-1.026036895	1.721828391
NB5R3	0.000204315	0.000335635	-0.716099916	1.721828391
RDH14	9.33E-06	1.77E-05	-0.921047361	1.721828391
ETFD	0.000384762	0.000558932	-0.538705665	1.678422562
COQ8A	0.000261554	0.000480483	-0.877379225	1.678422562
AT5F1	0.002217195	0.003148787	-0.506060319	1.664048842
ATIF1	3.46E-05	6.90E-05	-0.994578401	1.664048842
RM12	4.94E-05	7.99E-05	-0.694511806	1.664048842
UCRI	0.011227196	0.015354845	-0.451696316	1.621130846
BDH	8.59E-05	0.000146141	-0.767340104	1.621130846
RS11	5.13E-05	8.27E-05	-0.688261073	1.575475611
ACOT1	0.001158366	0.002236561	-0.949190611	1.567118182
DCXR	1.37E-05	2.74E-05	-1.002853399	1.545791434
RL3L	5.38E-06	9.58E-06	-0.832773545	1.540091548
IPYR2	7.60E-06	1.67E-05	-1.13590346	1.537513286
RL26	0.000229049	0.000354212	-0.628956152	1.52232121
RS8	9.33E-05	0.000136252	-0.546373347	1.52232121
VDAC1	0.00280734	0.004078084	-0.538687658	1.501483923
LRRC2	1.05E-05	2.15E-05	-1.03727474	1.463355113
NDUS5	0.001042256	0.00150861	-0.533509397	1.463355113
ATPO	0.003658064	0.005336163	-0.544722522	1.463355113
SYP2L	0.000365414	0.000513129	-0.489790409	1.445993
ATP5H	0.001976986	0.002628765	-0.411082527	1.445993
TOM70	4.59E-05	7.79E-05	-0.762732363	1.437397294
NDUA6	0.001249058	0.002082761	-0.73765714	1.42866847
QCR7	0.003411623	0.004542549	-0.413043801	1.414453303
MOT4	6.19E-05	3.19E-05	0.955365046	1.414453303
F210A	2.13E-05	4.44E-06	2.266528599	1.414453303
LYRM7	2.69E-05	5.18E-05	-0.944488955	1.409509657
HCDH	0.000231446	0.000380152	-0.715897218	1.403159057
LMOD2	5.55E-05	8.39E-05	-0.596433438	1.403159057
MDHC	5.17E-05	8.46E-05	-0.711033853	1.403159057
RS3	0.000187516	0.000272963	-0.541691147	1.385839017
ACON	0.000876306	0.001500159	-0.775608505	1.385839017
SYNE2	8.22E-07	1.59E-06	-0.95140269	1.334472599
CYC	0.000368987	0.000604561	-0.712316679	1.323311452
PEBP1	2.11E-05	6.04E-05	-1.516365287	1.323311452
PLCC	3.62E-06	7.88E-06	-1.121419379	1.320231076
FABPH	2.46E-05	6.31E-05	-1.360337874	1.320231076
CACP	0.000312145	0.000506953	-0.699638432	1.314289959
ATPG	0.002335219	0.002925962	-0.32535292	1.314289959
AL4A1	8.03E-05	0.000150553	-0.906136665	1.294501728
RS14	0.000167709	0.000292619	-0.803061227	1.280322365
SYPL2	1.94E-05	1.16E-05	0.741668882	1.280322365
KCRS	0.001482815	0.002467655	-0.734801995	1.280322365
ACO13	2.49E-05	4.05E-05	-0.703498498	1.267139471
AATM	0.000349198	0.000586192	-0.747330144	1.266117502
RS2	2.96E-05	4.55E-05	-0.622003412	1.266117502
RL28	3.77E-05	5.69E-05	-0.594269462	1.257739297
MY18B	6.59E-07	1.63E-06	-1.310319309	1.25594697
OBSCN	0.000204337	0.000268865	-0.395933305	1.254516852
EFTU	0.000543367	0.000764722	-0.493007806	1.254516852
LONM	1.97E-05	3.32E-05	-0.753946032	1.25384213
ODB2	7.21E-06	1.66E-05	-1.201275788	1.25384213
G3P	0.000812388	0.000374331	1.117854712	1.218294669
B2L13	9.98E-05	0.000156907	-0.652328399	1.201596778
SUCA	0.000333151	0.00059026	-0.825175998	1.201596778
NEST	6.09E-06	2.56E-05	-2.073485616	1.198245273
EMD	3.24E-05	5.96E-05	-0.876848195	1.194698941
GLUCM	1.60E-05	3.44E-05	-1.100007081	1.194535954
MYG	0.002949942	0.005017054	-0.766153829	1.178224747
CAZA1	3.44E-05	1.46E-05	1.236497979	1.178224747
ATD3B	5.76E-05	8.56E-05	-0.570527731	1.178224747
NDUA8	0.000980079	0.00143184	-0.546901146	1.178224747
RL14	9.56E-05	0.000129107	-0.432858486	1.178224747
RL10A	3.32E-05	6.23E-05	-0.906965633	1.170898226
KAD3	0.000199097	0.000313745	-0.656124572	1.170898226
ROA1	0.000344403	0.000670482	-0.961100077	1.170898226
RS23	0.000106418	0.000153339	-0.526983833	1.152169132
RL15	7.80E-05	0.000113791	-0.544802256	1.152169132
NDUB3	0.00074102	0.001033908	-0.480522399	1.152169132
TRY3	1.69E-05	8.99E-06	0.906728115	1.152169132
TMX4	8.36E-06	1.54E-05	-0.881322191	1.13482138
MFN2	3.73E-06	5.50E-06	-0.560186245	1.13482138
RL7	0.0001556	0.000219328	-0.495246017	1.126010452
CISY	0.000652137	0.001011867	-0.633771522	1.126010452
NDUC2	0.003012338	0.004102782	-0.445718656	1.126010452
RAB5B	0.000258224	0.000381674	-0.563715116	1.126010452
RL13	0.000191325	0.000267598	-0.48404489	1.126010452
SIM20	0.000197184	0.000282918	-0.520839764	1.11783845
PRDX5	0.000135258	0.000205918	-0.606354881	1.110673233
HCD2	4.03E-05	8.16E-05	-1.019287452	1.110673233
ODPB	0.001020069	0.001440581	-0.497984048	1.096051488
RS18	0.000161735	0.000251108	-0.634676875	1.096051488
TIM13	8.29E-05	0.000157023	-0.922297157	1.096051488
RL18A	4.44E-05	7.42E-05	-0.738763927	1.090786338
FUMH	0.000260376	0.000380124	-0.545872796	1.089861234
DLDH	0.000132985	0.000212025	-0.672974475	1.089861234
RL8	4.59E-05	6.27E-05	-0.450072757	1.089861234
SNTB1	0.000104458	6.58E-05	0.667833615	1.089861234
KGD4	0.000250895	0.000369795	-0.559641631	1.089861234
ATPB	0.008456768	0.011418246	-0.43316266	1.075643971
NDUB1	0.000384845	0.000574881	-0.578987805	1.075643971
NDUAD	0.001565981	0.002105003	-0.426755944	1.075643971
ECHM	0.000186888	0.000305878	-0.710785621	1.061463738
TRI72	0.00019954	0.000254687	-0.352049303	1.061463738
AOFB	7.81E-05	0.000131826	-0.755151551	1.061463738
ATPMK	0.003604924	0.005011362	-0.475234014	1.049347645
OPA1	2.51E-05	3.82E-05	-0.60671779	1.049347645
NDUA7	0.001080916	0.001536648	-0.507531679	1.049347645
LDB3	0.004418568	0.00682263	-0.626749219	1.049347645
SRCA	0.001700992	0.002283724	-0.425012319	1.033223946
MTCH2	0.000123461	0.000167049	-0.436217892	1.033223946
NNTM	0.0018115	0.002303022	-0.346342767	1.021138507
TMOD4	0.000828437	0.000975288	-0.235436689	1.021138507
NDUB8	0.000605334	0.000875076	-0.531677253	1.021138507
ODO1	0.000664717	0.000952033	-0.518272083	1.021138507
IDH3G	2.92E-05	4.24E-05	-0.535419943	1.014838153
TFR1	5.05E-06	9.27E-06	-0.877502286	1.007862828
LAP2A	4.12E-06	9.14E-06	-1.148126622	1.004620115
PGM1	6.88E-05	8.53E-05	-0.310392239	0.998818564
IDHP	0.00207416	0.003204542	-0.627590648	0.998818564
RS16	0.000217929	0.000282371	-0.373737042	0.998818564
MAVS	2.02E-05	3.44E-05	-0.769957489	0.998818564
SSDH	0.000159905	0.000227203	-0.506764539	0.998818564
ATP6	0.002874375	0.004032006	-0.48824951	0.998818564
RAB21	7.48E-06	1.85E-05	-1.304435222	0.995817918
PLEC	0.000629059	0.000820976	-0.38414411	0.982940916
MMSA	1.61E-05	3.27E-05	-1.025659432	0.981570422
PALLD	2.26E-05	1.11E-05	1.027989572	0.980808276
RL4	0.000106012	0.000154537	-0.543722282	0.97085359
GPDM	8.94E-05	5.84E-05	0.614998677	0.97085359
PRAF3	0.000356916	0.000542682	-0.604522625	0.96302736
NDRG2	9.36E-06	1.41E-05	-0.591300647	0.958440721
SIR5	1.10E-05	3.62E-05	-1.723296916	0.941676148
WDR87	8.24E-06	1.12E-05	-0.438813404	0.939956043
NACAM	9.02E-05	0.00011729	-0.378243753	0.928577568
APOC3	4.12E-05	6.67E-05	-0.695873435	0.928577568
RN170	6.44E-06	1.09E-05	-0.756666647	0.928577568
RLA2	0.000291497	0.000446964	-0.616677366	0.928577568
SC22B	3.05E-06	8.84E-06	-1.534187118	0.928577568
COX6C	0.00364538	0.004646916	-0.350204363	0.915609628
NDUAC	0.00138057	0.00187861	-0.444401539	0.915609628
RL27A	0.000317316	0.000422645	-0.413525941	0.915609628
G6PE	2.64E-06	4.96E-06	-0.909102968	0.915096063
DESM	0.008178781	0.010029489	-0.294290311	0.90711047
CATD	2.93E-05	4.26E-05	-0.542394643	0.90711047
RS15A	0.000107823	0.000131199	-0.283090797	0.90711047
CHP1	2.17E-05	3.52E-05	-0.69584647	0.90711047
NDUS7	0.000805684	0.001102186	-0.452081199	0.90711047
MYPC1	0.009833535	0.011846839	-0.2687202	0.896820918
GSTK1	3.42E-05	5.22E-05	-0.610843129	0.896820918
NDUS2	0.000775574	0.000983604	-0.342812546	0.896820918
ATPD	0.004435408	0.005813935	-0.390448165	0.896820918
DHB12	5.72E-05	8.26E-05	-0.530402522	0.896820918
MCCB	1.47E-05	2.33E-05	-0.666631846	0.8926765
BIP	9.58E-05	0.000387683	-2.016448708	0.890872599
ODO2	0.000470789	0.000640463	-0.444035877	0.886494925
PABP4	2.35E-05	3.56E-05	-0.600057639	0.886494925
RAB2A	0.000195647	0.000253599	-0.374295528	0.886494925
CHTOP	5.48E-06	9.95E-06	-0.858902491	0.884656035
TACO1	8.53E-06	1.19E-05	-0.485594587	0.883716523
KPBB	1.06E-05	2.02E-06	2.39876076	0.880204668
SYNPO	0.000163398	0.000225079	-0.46204157	0.8777499
NU5M	0.000129406	0.000170934	-0.401538632	0.8777499
NDUA5	0.000214381	0.000281091	-0.390856047	0.8777499
ATPK	0.000501635	0.000538319	-0.101823725	0.864169061
VDAC3	0.001860658	0.00250108	-0.426738647	0.864169061
MIC27	0.000316822	0.000427884	-0.433545158	0.864169061
RAB10	5.16E-05	7.24E-05	-0.487067546	0.859812258
VINC	1.12E-05	1.80E-05	-0.690780261	0.859812258
RL11	7.23E-05	9.82E-05	-0.441466722	0.859812258
AIFM1	0.000151866	0.000211201	-0.475813464	0.857731251
LETM1	2.30E-05	3.04E-05	-0.407392224	0.857731251
SUN1	6.84E-06	1.03E-05	-0.598368811	0.857731251
LMOD3	9.59E-05	0.000127905	-0.415650239	0.857731251
F16P2	6.08E-06	0	inf	0.857731251
KAP2	6.74E-05	7.64E-05	-0.181274017	0.843408204
MLIP	6.36E-05	9.00E-05	-0.500349606	0.843408204
NDUB9	0.000372126	0.000512226	-0.460990026	0.831498427
RL18	0.000126674	0.000165097	-0.382195633	0.831498427
KPYM	0.000105873	4.10E-05	1.368747891	0.831498427
KAD2	3.09E-05	5.27E-05	-0.77163615	0.831498427
GCDH	8.57E-06	1.79E-05	-1.06302607	0.827027511
SUCB1	0.000144805	0.000216533	-0.580475384	0.827027511
SYNP2	0.000643488	0.000811652	-0.334948058	0.827027511
TIM50	1.10E-05	1.41E-05	-0.364850607	0.827027511
PHB2	0.000629288	0.000763221	-0.278379636	0.827027511
PRDX3	0.000559732	0.000687489	-0.296599832	0.827027511
NDUS8	0.00053356	0.000729517	-0.451290813	0.827027511
NDUAA	0.000504569	0.000628081	-0.31589997	0.827027511
NU4M	9.81E-05	0.000122175	-0.316940696	0.827027511
ALDH2	0.000231401	0.000357489	-0.627502319	0.823700843
RT23	1.68E-05	2.58E-05	-0.623038688	0.823700843
MDHM	0.00135758	0.001783459	-0.393640558	0.823700843
QCR2	0.001994202	0.002543551	-0.351032142	0.823700843
GRP75	0.000122805	0.000188044	-0.614703531	0.823700843
CH60	0.000197267	0.000269495	-0.450107873	0.823700843
RL9	6.27E-05	8.16E-05	-0.380939009	0.823700843
DC1L1	1.78E-06	3.43E-06	-0.94880981	0.823700843
PROB1	1.13E-05	2.58E-05	-1.18714947	0.823700843
ABHGA	1.13E-05	1.63E-05	-0.527708299	0.823700843
PDIA3	2.67E-05	4.30E-05	-0.68753952	0.820783435
RAB14	3.61E-06	5.47E-06	-0.601260358	0.820783435
RL19	1.20E-05	1.89E-05	-0.661327433	0.811943509
H37	0.002034829	0.002759873	-0.439694018	0.811708909
ODBA	2.12E-06	4.86E-06	-1.19846564	0.809959968
MACD1	1.63E-05	9.41E-06	0.794118644	0.809959968
ACADV	0.000967743	0.001181649	-0.28810647	0.799768677
MIC26	0.000272452	0.000339528	-0.317530263	0.799768677
QCR1	0.001562274	0.001882723	-0.269173113	0.786513952
TRAP1	3.28E-05	4.78E-05	-0.542490398	0.786513952
RL36	0.00014909	0.000199348	-0.419107148	0.786513952
COQ5	0.000199187	0.000275541	-0.468148398	0.780077388
PACN3	0.000293119	0.000203359	0.527455375	0.780077388
DX39B	3.47E-05	5.79E-05	-0.737872781	0.780077388
RAP1A	0.000196782	0.000280952	-0.51372241	0.780077388
ENPL	2.76E-05	4.00E-05	-0.533612972	0.780077388
MOT1	6.92E-05	9.05E-05	-0.38628782	0.780077388
SRBS1	6.20E-06	9.08E-06	-0.549235323	0.780077388
ROA2	0.000104877	0.000155645	-0.569564514	0.780077388
NDUV1	0.000574266	0.000686167	-0.256840594	0.764274467
C1QBP	3.55E-05	4.99E-05	-0.48963216	0.752556975
HP1B3	2.54E-05	3.53E-05	-0.474352978	0.752556975
SDHA	0.000682392	0.000802129	-0.233233752	0.752556975
FKB1A	0.00059951	0.000462111	0.375545924	0.752556975
BCDO2	2.69E-06	4.97E-07	2.438270512	0.751061015
VWA8	6.81E-07	1.17E-06	-0.784507313	0.749138702
ERP29	2.73E-05	4.22E-05	-0.628244132	0.749138702
ACOT9	1.16E-05	1.47E-05	-0.336566621	0.749138702
PTCD3	5.61E-06	6.08E-06	-0.117033861	0.749138702
RS7	1.36E-05	1.75E-05	-0.371627547	0.748827614
ISOC2	2.38E-05	4.56E-05	-0.93725685	0.748827614
LSS	5.97E-06	8.86E-06	-0.569657407	0.748827614
RPN1	0.00018499	0.000140763	0.394181988	0.747352054
TMM33	2.90E-05	3.47E-05	-0.259707147	0.742811698
RACK1	8.84E-05	0.000114055	-0.367817484	0.742811698
ENDD1	9.98E-06	1.85E-05	-0.892076855	0.742811698
RL24	0.000116473	0.000155045	-0.412689105	0.740714123
CRYAB	0.002255259	0.002625595	-0.219351524	0.740714123
PPLA	0.005299393	0.007947286	-0.584635033	0.740714123
MY18A	1.41E-05	1.79E-05	-0.346063265	0.740714123
NDUA4	0.003776498	0.004402436	-0.221252993	0.740714123
ATP8	0.000420792	0.000583257	-0.471024703	0.736312032
SNTA1	3.49E-05	4.73E-05	-0.438404299	0.730282396
GLUT4	3.59E-05	5.72E-05	-0.67069495	0.730282396
RS13	4.09E-05	5.30E-05	-0.372342584	0.730282396
MYH3	8.87E-06	2.78E-05	-1.64707646	0.730282396
HNRPK	1.08E-05	1.49E-05	-0.465515502	0.729352236
DHX9	3.16E-06	5.21E-06	-0.718959934	0.727669247
ATAD1	3.59E-05	4.43E-05	-0.302595401	0.72694457
RL12	8.05E-05	0.000120776	-0.586032429	0.72694457
F162A	0.000207563	0.000259318	-0.321174328	0.725925994
RL5	0.000120109	0.000150967	-0.329885029	0.725925994
KLH40	0.000332748	0.00043036	-0.371113085	0.725925994
JSPR1	0.000367323	0.000251184	0.54830497	0.725925994
MYH8	0.000173735	0.000124741	0.477945112	0.725925994
PRR33	0.000156695	0.000115634	0.438391587	0.725925994
3HIDH	8.52E-05	0.00012686	-0.574099584	0.720411136
SUCB2	2.95E-05	5.30E-05	-0.847297902	0.720411136
ADT3	8.70E-05	0.000122183	-0.489153175	0.715483601
MYPT2	8.26E-06	6.80E-06	0.28044483	0.715483601
PDLI3	0.000906268	0.001066765	-0.235232177	0.715483601
DHE3	6.36E-05	8.56E-05	-0.428451153	0.70156625
ATP5L	0.005609002	0.006999917	-0.319593796	0.70156625
SPTB1	3.85E-05	5.18E-05	-0.428566474	0.692415541
CACB1	0.000255211	0.000178792	0.513408392	0.692415541
HS90B	0.000270385	0.000178682	0.597624553	0.692415541
RAB7A	0.000188064	0.000240165	-0.352799698	0.692415541
CAC1S	7.86E-05	5.89E-05	0.416080283	0.692415541
PAIRB	1.04E-05	1.80E-05	-0.795014683	0.692415541
RS10	9.52E-05	0.000125269	-0.396423361	0.68817161
MAP4	1.42E-05	2.10E-05	-0.568242802	0.674184591
CAVN1	8.48E-05	0.000114868	-0.437913046	0.663930209
NDUV2	0.001401028	0.001768407	-0.335964811	0.650431359
RS4X	0.00021196	0.000307	-0.534442581	0.650431359
NDUA2	0.001196286	0.001512108	-0.337998922	0.637041736
ODPX	0.000121206	0.000174851	-0.528668978	0.637041736
RL32	6.47E-05	8.32E-05	-0.362507488	0.630657505
ENOA	0.00107205	0.001345871	-0.328168778	0.624890768
ODP2	0.00029092	0.000344018	-0.241859632	0.624890768
SYIM	1.22E-05	1.81E-05	-0.56662351	0.622676867
ODPA	0.001090678	0.001297459	-0.250463935	0.615067162
CORO6	0.000174538	0.000216421	-0.310297465	0.615067162
H1X	1.50E-05	2.05E-05	-0.450061901	0.615067162
HNRPC	0.000117598	0.000159728	-0.441752181	0.615067162
TENS1	4.08E-06	2.03E-06	1.007627993	0.612748609
SDHB	0.000766233	0.000888962	-0.214339301	0.606390901
HSDL1	1.42E-05	2.01E-05	-0.497676709	0.606390901
DDX6	6.53E-06	8.95E-06	-0.455183805	0.606390901
COQ9	0.000171662	0.000207767	-0.275389297	0.606390901
PGS2	1.25E-05	1.63E-05	-0.379196269	0.606390901
DNJA3	2.12E-05	9.32E-06	1.188223026	0.59787928
H2AY	0.000100183	0.000121703	-0.280725817	0.594482202
RS9	0.000148211	0.000177212	-0.257827554	0.594482202
RT27	1.91E-06	2.99E-06	-0.651123645	0.586349688
PDLI5	0.00369536	0.004212056	-0.188809709	0.582669172
ATP68	0.000740884	0.001022156	-0.464295392	0.582669172
SPRY4	1.22E-05	2.15E-05	-0.820539014	0.574093611
MIC60	0.000856481	0.001004774	-0.230377901	0.572022969
PP1B	8.49E-05	9.15E-05	-0.108247089	0.572022969
RL21	0.000129278	0.000164168	-0.344697935	0.572022969
AT1B1	0.000139775	0.000197396	-0.497988462	0.559330702
CYB5B	0.000158465	0.000192571	-0.281225304	0.559330702
CY1	0.00149669	0.001736658	-0.214538675	0.546747566
IDH3A	8.72E-05	0.000103084	-0.242118334	0.546747566
TMX2	6.52E-06	8.44E-06	-0.371963624	0.539777928
TPIS	7.19E-06	8.15E-06	-0.18077879	0.539113874
CX6B1	0.001441631	0.002128515	-0.562145656	0.538469552
KCC2D	6.19E-05	7.42E-05	-0.261414357	0.538469552
RT4I1	2.19E-05	2.78E-05	-0.34127981	0.538469552
MUTA	6.34E-06	9.64E-06	-0.605735757	0.538469552
RLA1	1.65E-05	3.25E-05	-0.979755355	0.534590532
HORN	1.74E-06	2.11E-06	-0.274587901	0.534590532
UN45B	3.76E-05	2.51E-05	0.580796527	0.528157141
HBA	0.000944529	0.000999597	-0.081750546	0.528157141
HIBCH	1.57E-05	2.05E-05	-0.380676207	0.527274477
RS12	0.000103991	0.000125631	-0.272741418	0.525106103
RL23	0.000100824	0.000119723	-0.247864843	0.525106103
PGES2	4.90E-05	5.98E-05	-0.288732127	0.525106103
FXR1	3.65E-05	4.64E-05	-0.345229118	0.524026823
ADT1	0.00679237	0.007919154	-0.221431097	0.524026823
AMPD1	5.13E-05	5.16E-05	-0.00896622	0.524026823
NDUS4	0.001276012	0.001436898	-0.17131605	0.524026823
SRCH	0.000286541	0.000350948	-0.292516974	0.524026823
IDH3B	3.68E-05	4.41E-05	-0.260747601	0.524026823
K1C16	3.04E-06	5.68E-06	-0.903997623	0.522467816
ANXA6	5.42E-06	5.20E-06	0.060740587	0.504740805
PCYOX	0.000173034	0.000197653	-0.191917225	0.50070439
CALX	1.56E-05	1.98E-05	-0.349091067	0.50070439
SYDM	1.14E-05	1.34E-05	-0.235852235	0.50070439
OSB11	6.27E-06	3.11E-06	1.010336971	0.497130092
EF1G	4.99E-05	2.97E-05	0.748643856	0.497100163
PLIN5	5.17E-05	5.40E-05	-0.063984622	0.497100163
PSMD2	2.64E-06	3.35E-06	-0.345598197	0.496762429
SURF1	1.95E-05	2.36E-05	-0.279053261	0.496190252
TM143	4.16E-05	5.57E-05	-0.421578974	0.49560388
TMED5	3.91E-05	6.63E-05	-0.761035019	0.49560388
LAMC1	4.72E-06	6.13E-06	-0.375474495	0.49560388
CAVN4	7.20E-05	6.50E-05	0.14675346	0.49560388
MYH9	3.01E-07	7.89E-07	-1.388137337	0.494549865
ETHE1	6.40E-06	9.37E-06	-0.550851673	0.48998864
NDUS3	0.000735434	0.000840163	-0.192073669	0.488521172
HBB	0.002494428	0.002450868	0.025415898	0.488521172
VDAC2	0.001151187	0.001322241	-0.199862519	0.488521172
CX7A1	0.00137098	0.001422959	-0.053686229	0.488521172
FIS1	9.37E-05	0.000118941	-0.344487707	0.488521172
K22E	0.000397726	0.000170176	1.224746729	0.482906376
SLMAP	0.000131435	0.000139142	-0.082203461	0.478597446
DNJB4	0.000117001	0.000143663	-0.296177676	0.478597446
HEMH	3.69E-05	4.90E-05	-0.40746622	0.478597446
WDR1	1.61E-05	2.05E-05	-0.345350404	0.474497751
TBB4B	0.000618787	0.000665703	-0.105434646	0.473880385
SVIL	4.87E-05	5.60E-05	-0.202368971	0.469702753
ACTN2	0.014960009	0.017811076	-0.251663613	0.469702753
D39U1	1.72E-05	2.21E-05	-0.361192839	0.469702753
STML2	4.90E-05	5.78E-05	-0.239254991	0.463888061
NDUBA	0.001511178	0.001707328	-0.176066481	0.459938977
STXB3	1.22E-05	1.55E-05	-0.33945535	0.459938977
NDUBB	0.000191485	0.000211999	-0.14682634	0.459938977
AT1A2	0.000244632	0.000284319	-0.216896757	0.448399939
DAG1	3.71E-05	4.19E-05	-0.17490969	0.448399939
ANK2	3.92E-07	2.66E-07	0.557177914	0.448175757
FUND2	0.000377058	0.000331944	0.183843414	0.445242122
NEXN	5.93E-05	7.12E-05	-0.264172517	0.445242122
PGBM	1.17E-05	1.63E-05	-0.479798752	0.445242122
MGST3	0.000277689	0.000446203	-0.684227184	0.445242122
DMD	0.000186909	0.000204921	-0.132728716	0.445242122
KAD1	0.000219767	0.000161227	0.446886241	0.445242122
COX5B	0.004878718	0.005726197	-0.231075231	0.445242122
NLRX1	2.43E-05	2.83E-05	-0.21711173	0.445242122
MYO1C	1.46E-06	2.18E-06	-0.573778761	0.445242122
CSRP3	9.45E-05	7.11E-05	0.409828165	0.445242122
NUCL	1.58E-06	4.19E-06	-1.412134698	0.442361815
RS19	4.79E-05	5.96E-05	-0.316880046	0.435972534
PLIN4	0.000116706	0.000134991	-0.209991564	0.434791136
CAND2	4.48E-07	0	inf	0.43158526
ARGI1	4.57E-06	0	inf	0.43158526
ABEC2	1.74E-05	9.05E-06	0.941380112	0.429575786
PDIA1	0.000238867	0.000331913	-0.474597634	0.42891205
S27A1	1.26E-05	1.63E-05	-0.378037565	0.42891205
HHATL	0.000620956	0.000530009	0.228475164	0.42891205
PREB	5.61E-05	7.14E-05	-0.348141555	0.42891205
FHL3	0.000162891	0.000113988	0.515017171	0.42891205
CMBL	2.50E-05	2.43E-05	0.037549488	0.426087101
ACAD8	1.86E-05	2.18E-05	-0.229819318	0.420483957
PYGM	0.004582718	0.002666202	0.781417291	0.420397384
ASPH	4.78E-06	4.96E-06	-0.054284967	0.420397384
GANAB	7.02E-06	1.00E-05	-0.509918922	0.420397384
G6PI	7.88E-06	3.86E-06	1.028716067	0.419374137
AL1B1	6.41E-05	8.36E-05	-0.383052926	0.415891109
TM38A	4.30E-05	8.16E-05	-0.923381212	0.415010545
DDX17	5.32E-06	7.50E-06	-0.495606438	0.405625826
HNRPU	2.58E-05	3.76E-05	-0.544216175	0.405599788
RS28	0.000121643	0.00015616	-0.360373896	0.398176413
DBLOH	2.07E-05	3.06E-05	-0.566418415	0.393617943
SPTN1	2.45E-06	3.56E-06	-0.539467237	0.392833285
PSB5	5.99E-06	6.30E-06	-0.074216318	0.392833285
LEG1	0.000873008	0.001118205	-0.357117113	0.392709297
KCC2B	5.43E-05	6.01E-05	-0.147876722	0.392709297
COF2	0.000304267	0.000273451	0.154054516	0.392709297
ACSL1	0.001394687	0.001564209	-0.165492056	0.381945025
SPTB2	9.60E-06	6.96E-06	0.46367906	0.381945025
GPAT3	3.98E-06	4.77E-06	-0.259006295	0.375834983
RL31	2.38E-05	3.04E-05	-0.352974028	0.375834983
PRDX1	7.37E-05	4.80E-05	0.620474375	0.373890279
TMOD1	0.00015443	0.000198421	-0.361609241	0.373840704
1433G	0.000231305	0.000137355	0.75188406	0.373840704
PFKAM	0.000122538	2.37E-05	2.368139554	0.37035145
GYS1	0.000346673	0.000363124	-0.066886208	0.364125894
CMYA5	2.40E-05	2.47E-05	-0.038846928	0.364125894
IF2P	2.47E-06	3.98E-06	-0.687438218	0.36182777
ALDOA	0.001400861	0.00052528	1.415154839	0.356183886
YBOX3	0.000160043	0.000120252	0.4123891	0.356183886
PSA6	1.22E-05	1.43E-05	-0.222106833	0.356183886
CQ10A	0.000155369	0.000191449	-0.301268714	0.356183886
FBN1	4.15E-06	6.72E-06	-0.693346078	0.355245557
NRAP	3.52E-05	4.58E-05	-0.380863844	0.348375197
MYPN	8.01E-05	9.56E-05	-0.254456455	0.348375197
RL27	0.000199422	0.000226644	-0.184607506	0.348375197
NSF1C	1.86E-06	7.95E-07	1.225477697	0.348375197
SH3BG	0.000169794	0.00012156	0.482116979	0.348375197
TELT	0.00038261	0.000413857	-0.113259785	0.348375197
MET7A	8.10E-05	9.77E-05	-0.27110505	0.345655261
PLIN3	2.90E-05	2.82E-05	0.041287658	0.345655261
FHOD1	9.93E-06	8.03E-06	0.305227727	0.345409777
MYOM2	0.003755187	0.003925364	-0.063941531	0.345409777
LAMB2	1.27E-05	1.95E-05	-0.621489074	0.345409777
BAG3	0.000133944	0.000148086	-0.144814163	0.345409777
NDUB4	0.001625071	0.001777975	-0.129732705	0.345409777
AFG32	8.97E-05	0.000101914	-0.184076183	0.345409777
PSB2	5.99E-06	9.40E-06	-0.649165169	0.345409777
ENOB	0.001718587	0.001878789	-0.128580178	0.335229233
RDH13	1.80E-05	1.34E-05	0.426828522	0.335229233
K2C5	3.23E-05	1.44E-05	1.16963091	0.330546944
NDUS6	0.000488701	0.000395703	0.304533438	0.32515545
L2HDH	3.93E-05	4.53E-05	-0.203521443	0.316787777
COQ6	0.000191028	0.000225814	-0.241354957	0.316787777
COX2	0.003972544	0.004232279	-0.091371406	0.316787777
TMM11	0.00023712	0.000242943	-0.035005719	0.316787777
JPH1	4.95E-05	4.28E-05	0.208127583	0.306920849
RAB12	8.47E-06	1.05E-05	-0.309586513	0.306920849
TIM44	1.69E-05	1.87E-05	-0.147476536	0.302427994
TLN2	6.70E-06	7.18E-06	-0.100270631	0.297951708
CD054	5.10E-06	6.04E-06	-0.243620903	0.297951708
RL7A	0.000191532	0.00021387	-0.159151615	0.289081107
PPR3A	7.00E-05	7.88E-05	-0.171239583	0.289081107
CLH1	1.67E-06	1.88E-06	-0.174168916	0.289081107
H4	0.003719135	0.004273127	-0.200324868	0.278741013
CAP2	1.67E-05	1.36E-05	0.300000436	0.278353283
CO6A2	1.63E-05	2.15E-05	-0.399751595	0.270998512
COX7C	0.000369982	0.000443079	-0.260108749	0.270075384
PARP1	1.44E-06	1.57E-06	-0.125477165	0.2697327
SGCG	4.68E-05	5.97E-05	-0.351695907	0.266522956
NEBU	0.003916892	0.004168795	-0.089920945	0.265966513
K1C10	0.001085179	0.00026615	2.027624265	0.265966513
PSA1	9.95E-06	1.10E-05	-0.146089542	0.265966513
HLAB	3.55E-05	5.01E-05	-0.495818202	0.265966513
CAZA2	0.000203695	0.00022136	-0.119982927	0.265966513
RGAP1	4.18E-06	3.49E-06	0.258957576	0.265966513
COQ3	3.54E-05	3.77E-05	-0.087234587	0.265966513
TAU	1.36E-06	5.21E-07	1.385842996	0.260767637
DRS7C	9.10E-05	7.40E-05	0.298427707	0.25841353
DTNA	9.57E-05	9.65E-05	-0.012043268	0.25841353
DSC1	6.55E-07	0	inf	0.25841353
CSN4	1.96E-06	1.02E-06	0.948186633	0.2573756
PRDX2	2.51E-05	1.83E-05	0.456535257	0.252689046
PRDX6	7.52E-05	8.07E-05	-0.101577451	0.252079027
CAPZB	0.001037342	0.000908825	0.190817251	0.250771172
K1C14	2.78E-05	8.45E-06	1.716374321	0.248217195
STIM1	3.42E-05	3.63E-05	-0.08437834	0.246992293
RS3A	0.000103708	0.000116712	-0.170428346	0.245469342
EF1A2	0.000547069	0.000484924	0.173964408	0.245469342
AL3A2	3.95E-05	5.53E-05	-0.4861579	0.245469342
SGCD	0.000102206	0.000113586	-0.152298623	0.245469342
ACPM	0.000232189	0.000202979	0.193968269	0.245469342
HNRPR	1.76E-05	2.02E-05	-0.197737314	0.243812553
TWF2	2.45E-05	2.86E-05	-0.223125738	0.243812553
UGPA	1.32E-05	5.05E-06	1.386601757	0.243167919
SPEG	2.15E-05	2.27E-05	-0.082499821	0.242427323
CISD1	0.000901761	0.001003956	-0.15487937	0.242427323
PERM1	8.69E-05	8.83E-05	-0.023462596	0.242427323
VAPB	0.000172151	0.000187531	-0.123459403	0.242427323
CAD13	4.06E-05	4.83E-05	-0.252223106	0.242427323
SAR1B	0.000147874	0.000177261	-0.261508705	0.242427323
H10	0.000428757	0.000458116	-0.095550937	0.242427323
EIF3A	1.78E-06	2.32E-06	-0.38459672	0.2381611
PSD11	1.68E-06	1.84E-06	-0.130617113	0.2381611
CO4A2	1.89E-05	2.53E-05	-0.424408433	0.2381611
HSPB7	0.000380156	0.00036613	0.054236658	0.237192418
ATP5J	0.001664541	0.001833643	-0.13958777	0.237192418
BASI	0.000118466	0.000122081	-0.043364622	0.237192418
RPN2	5.78E-05	3.79E-05	0.609041504	0.237192418
MYP0	2.20E-06	2.91E-07	2.917242277	0.236777122
TITIN	0.001959951	0.002056726	-0.069531983	0.229843793
QCR8	0.002040457	0.002162911	-0.084081832	0.229843793
CALR	4.13E-05	5.11E-05	-0.307109366	0.229843793
SCMC1	6.96E-06	6.14E-06	0.180437112	0.225875957
RYR1	0.000446109	0.000381209	0.22681617	0.224017343
LMNB2	0.000135114	0.000129389	0.062464164	0.224017343
MLEC	3.93E-05	3.60E-05	0.127694782	0.224017343
PLRKT	0.000264359	0.000296984	-0.167885386	0.224017343
MPCP	0.002671835	0.002965543	-0.150465499	0.224017343
HNRDL	6.44E-05	5.55E-05	0.213852915	0.221032477
ALPK3	1.81E-06	1.75E-06	0.049578611	0.218899805
RALA	9.49E-05	7.95E-05	0.254848005	0.211156774
NUCG	4.77E-05	4.61E-05	0.048956289	0.207621571
OST48	0.000154742	0.000171498	-0.148324042	0.207621571
PGK1	6.64E-05	4.83E-05	0.458886791	0.206701246
IMB1	5.76E-07	3.21E-07	0.843002052	0.204338709
CAN3	0.00017617	0.000188046	-0.094121659	0.201336736
RTN4	5.94E-05	5.75E-05	0.04638937	0.201336736
SYFB	1.10E-05	1.12E-05	-0.023472037	0.201336736
PA2G4	2.05E-05	2.15E-05	-0.074927333	0.194882229
DRS7B	5.74E-05	6.10E-05	-0.087273656	0.183553639
PRS7	2.64E-06	1.83E-06	0.525563835	0.183437492
HSP72	6.54E-05	4.18E-05	0.646502676	0.180283782
PSA5	1.81E-05	1.51E-05	0.260905586	0.178808338
MYOZ1	0.008224659	0.007611099	0.111851063	0.178808338
HSPB1	0.00126151	0.000820817	0.620020008	0.178808338
KLH41	0.002008609	0.001825155	0.138178112	0.178808338
VAPA	0.000314023	0.000322818	-0.039849476	0.178808338
KAPCA	4.76E-05	2.18E-05	1.128936118	0.175943805
ANK3	3.27E-07	3.56E-07	-0.12157021	0.175943805
TBA4A	0.000468624	0.000480272	-0.035419453	0.171957251
PADI2	3.22E-05	1.16E-05	1.473596617	0.171957251
PARK7	9.66E-06	1.32E-05	-0.447145896	0.171957251
HLAC	1.73E-05	2.10E-05	-0.278391424	0.170427924
JPH2	0.0001174	0.000120758	-0.040685829	0.166323946
DYSF	0.000199817	0.000221098	-0.146003235	0.166323946
KPB1	5.79E-06	4.37E-06	0.406831538	0.166323946
PRS6A	1.40E-05	1.29E-05	0.121312439	0.164968538
EF1D	6.85E-05	6.80E-05	0.011156594	0.163945126
FLNC	0.000756666	0.000757986	-0.002514452	0.1591862
ERAP1	2.06E-06	2.88E-06	-0.485293771	0.153182592
AIMP1	1.41E-05	1.50E-05	-0.091736752	0.150523233
TCPG	1.98E-05	2.35E-05	-0.247827383	0.147278107
ITB1	3.00E-06	3.61E-06	-0.268191567	0.147278107
QCR9	0.002627311	0.00267768	-0.02739655	0.144519459
SCFD1	4.51E-07	3.04E-07	0.568228886	0.141624044
NID1	5.33E-06	5.45E-06	-0.034079727	0.139393068
ACSL3	5.51E-05	5.65E-05	-0.037493847	0.139010333
SYQ	2.00E-06	3.08E-06	-0.622076661	0.139010333
FSD2	4.54E-06	3.84E-06	0.240682764	0.139010333
PSA2	6.31E-06	4.51E-06	0.483040151	0.135844153
CIP4	8.93E-07	3.68E-07	1.278393224	0.135844153
PBIP1	0.0002086	0.000190667	0.129688154	0.134242931
CASQ1	0.007956228	0.006907607	0.203898704	0.134242931
ABLM2	4.23E-05	4.58E-05	-0.115482063	0.134242931
MIC19	0.0004715	0.000487758	-0.048907775	0.134242931
KAP0	3.19E-06	9.38E-07	1.763630322	0.129552466
TERA	1.46E-05	1.29E-05	0.17849792	0.128223524
CA2D1	0.000263812	0.000245273	0.105122834	0.128223524
PGRC2	3.52E-05	2.81E-05	0.322353395	0.128223524
LMCD1	2.62E-05	1.75E-05	0.575930149	0.125885204
PDIA6	2.95E-05	3.64E-05	-0.303470644	0.122462246
LACTB	9.06E-05	9.46E-05	-0.061779301	0.121633701
SYNEM	0.000702378	0.000734465	-0.064446974	0.115790229
GDE	0.000792838	0.000745249	0.089303025	0.115790229
HSP7C	0.000221796	0.000161398	0.458613874	0.115790229
NDUAB	0.000205231	0.000287542	-0.48652446	0.115790229
PSDE	1.04E-05	1.03E-05	0.016699968	0.107177823
DDX3X	1.95E-05	1.75E-05	0.155495622	0.105168905
SGCA	0.000283348	0.000298919	-0.077180779	0.101121165
LRC47	1.14E-05	1.03E-05	0.139425921	0.095216447
APOA1	5.33E-06	5.59E-06	-0.068931997	0.091550642
DCD	1.74E-05	9.53E-06	0.873166885	0.091547151
SMPX	8.36E-06	7.38E-06	0.180219237	0.091148726
MPC1	4.27E-05	5.12E-05	-0.26480024	0.091148726
MTX2	0.000293143	0.000300049	-0.033592149	0.090069118
DHRS7	8.48E-05	9.63E-05	-0.184537551	0.090069118
PGAM2	9.41E-05	7.35E-05	0.354884418	0.090069118
EF1B	1.19E-05	3.05E-05	-1.359448052	0.08946541
RADI	4.87E-06	4.19E-06	0.21659399	0.088283255
DHC24	1.10E-05	1.11E-05	-0.006310163	0.08678678
HSPB3	7.06E-05	8.93E-05	-0.338726927	0.082161933
RL17	0.000451786	0.000471361	-0.061190232	0.077445211
DDB1	1.39E-06	9.82E-07	0.498037698	0.077164143
TPM4	0.008354406	0.008758826	-0.068200335	0.074826973
AHNK	7.68E-06	7.63E-06	0.009414838	0.072858127
RTN2	0.00046706	0.000518161	-0.149791175	0.072858127
GNAS1	3.38E-05	3.85E-05	-0.187238687	0.072858127
BLMH	2.20E-06	3.68E-07	2.580079725	0.06949574
PURA1	1.36E-06	1.39E-07	3.282463805	0.064105576
TAP2	1.79E-05	1.94E-05	-0.121046563	0.061940349
CO6A3	4.68E-05	5.40E-05	-0.207927414	0.060488153
ESTD	1.24E-05	1.28E-05	-0.041732481	0.060052922
FA98A	3.39E-06	3.57E-06	-0.075653192	0.05762299
FKBP3	0.00141278	0.001418488	-0.005816737	0.056437589
DYHC1	1.06E-05	1.02E-05	0.058827925	0.056437589
SAM50	0.000224465	0.00021577	0.056996106	0.056437589
NDUV3	0.000402131	0.000405857	-0.013308225	0.056437589
ANKR2	6.28E-05	5.70E-05	0.139875192	0.054624005
CH10	0.000493068	0.000383006	0.364420087	0.054624005
LMAN1	4.52E-05	4.04E-05	0.16043896	0.054624005
TM205	0.000360187	0.000349413	0.043812924	0.051551758
COFA1	7.37E-06	8.24E-06	-0.160683037	0.050761913
LANC1	1.27E-05	8.73E-06	0.542631746	0.049208486
M2OM	0.002399844	0.002246506	0.095257624	0.049208486
S2513	0.000154917	0.00013392	0.21012153	0.049208486
K2C78	1.34E-06	1.53E-07	3.136025041	0.049208486
F210B	4.36E-07	5.23E-08	3.059566756	0.049208486
CASPE	2.73E-06	6.21E-07	2.137357794	0.049208486
NDUB6	4.34E-05	4.61E-05	-0.08666106	0.049208486
NDUA3	0.000401115	0.00037119	0.111856514	0.046219565
STIP1	7.72E-06	5.77E-06	0.419624094	0.045690595
FLOT1	1.33E-05	1.39E-05	-0.06340116	0.045690595
PLIN2	0.000328026	0.000216122	0.601966433	0.045690595
GPX4	3.13E-05	3.03E-05	0.045646144	0.045690595
ACTN4	0.000841645	0.000735211	0.195053616	0.045690595
TPSN	4.68E-05	4.76E-05	-0.0246937	0.045540311
GELS	7.50E-06	8.17E-06	-0.124283042	0.043943267
FHL1	0.001957864	0.00152581	0.359705837	0.033430758
CPT2	1.80E-05	1.29E-05	0.48589513	0.031024157
TPM2	0.009301467	0.008671386	0.101195737	0.028345139
KCC2A	0.000131986	0.000126423	0.062120381	0.028345139
TBB5	7.78E-05	6.67E-05	0.221751203	0.028277883
HOT	5.46E-06	4.69E-06	0.220588378	0.028277883
COX17	0.000128295	0.000115756	0.148379203	0.026737414
VIME	0.000107153	0.0001179	-0.137891946	0.024546034
CO6A1	1.79E-05	2.78E-05	-0.638015418	0.024546034
1433E	9.22E-05	9.69E-05	-0.071815472	0.019677288
MECR	1.81E-05	1.82E-05	-0.007247561	0.019677288
HYEP	9.89E-05	0.000121396	-0.295545895	0.019677288
LAMA2	1.71E-06	2.29E-06	-0.419644617	0.018618675
CAVN2	2.23E-06	4.28E-06	-0.942772394	0.01847372
MYBPH	0.00027923	0.000317021	-0.183125395	0.01716257
BIN1	0.000359994	0.000262881	0.453562087	0.01716257
COX3	0.000863997	0.000808231	0.0962591	0.01716257
PGM5	1.90E-06	1.68E-06	0.176093033	0.01716257
NOS1	1.97E-06	2.81E-06	-0.510287146	0.01716257
ERLN2	0.000275905	0.000291248	-0.078074094	0.012403843
COA3	0.000103246	0.000100601	0.037439011	0.012403843
EDF1	1.18E-05	1.07E-05	0.134902136	0.012403843
HSPB2	4.69E-05	3.90E-05	0.265048766	0.008775622
S2512	0.001168083	0.001147963	0.025066183	0.001384035
SYNCI	1.45E-05	1.11E-05	0.387475573	0.001384035
K2C1	0.00040873	0.000279334	0.549156128	0
ACTS	1	1	0	0
K1C9	0.000107535	0.000165221	-0.619580747	0
